# The neural basis of creative production: A cross-modal ALE meta-analysis

**DOI:** 10.1101/2021.03.09.434575

**Authors:** Steven Brown, Eunseon Kim

**Affiliations:** Department of Psychology, Neuroscience & Behaviour, McMaster University, Hamilton, ON, Canada

**Keywords:** creativity, fMRI, improvisation, domain-specific, domain-general, divergent thinking, frontal aslant

## Abstract

One of the central questions about the cognitive neuroscience of creativity is the extent to which creativity depends on either domain-specific or domain-general mechanisms. To address this question, we carried out two parallel activation likelihood estimation meta-analyses of creativity: 1) a motoric analysis that combined studies across five domains of creative production (verbalizing, music, movement, writing, and drawing), and 2) an analysis of the Alternate Uses divergent-thinking task. All experiments contained a contrast between a creative task and a matched non-creative or less-creative task that controlled for the sensorimotor demands of task performance. The activation profiles of the two meta-analyses were non-overlapping, but both pointed to a domain-specific interpretation in which creative production is, at least in part, an enhancement of sensorimotor brain areas involved in non-creative production. The most concordant areas of activation in the motoric meta-analysis were high-level motor areas such as the pre-supplementary motor area and inferior frontal gyrus that interface motor planning and executive control, suggesting a means of uniting domain-specificity and -generality in creative production.

---

Creativity has garnered a great deal of attention in the psychology and neuroscience literatures in recent years (Abraham, 2018; Chan, 2015; Jung and Vartanian, 2018; Kaufman et al., 2017; Kaufman and Sternberg, 2019), in part because of its real-world application to understanding technology development, scientific discovery, and artistic creation, among many other domains. Articles in the popular press attempt to identify the traits and habits of creative people in order to provide strategies for increasing one’s own level of creativity (e.g., The Creativity Post website), since creativity is generally seen as being a valued personal attribute. However, there are many contentious issues regarding the nature of creativity (Weisberg, 2020, 2006), as will be described in the following sections. We shall begin with a theoretical review of key topics related to the nature of creativity and then examine some of these ideas empirically by performing an activation likelihood estimation (ALE) meta-analysis of neuroimaging studies of creativity, as described in the second half of the article.
