## Supplementary Table 2 for "The neural basis of creative production: A cross-modal ALE meta-analysis"

### Sheet: Table S2
Supplementary Table 2: Listing of the experiments used in the meta-analyses, including excluded duplicates
	# Subjects	# Foci	Template	Selected Experiment	Action	Effector	Device	Pariticpants	Table #	Figure #	# Duplicates	Duplicate Experiments (excluded)
VERBALIZATION		34
V1: Bechtereva et al. (2004)	16	5	MNI	Difficult > Words	covert	subvocal		no specialization	1	1	2	Difficult > Easy; Difficult > Reading
V2: Howard-Jones et al. (2005)	8	4	MNI	Creative > Uncreative	covert	subvocal		no specialization	4	2a
V3: Liu et al. (2012)	12	19	MNI	Improvised > Conventional	overt	voice		prof. rappers	1	1a/b
V4: Amir & Biederman (2016)	40	6	Talairach	Humorous > Expected	covert	subvocal		comedians/novices	1	2
MUSIC		128
M1: Bengtsson et al. (2007)	11	14	Talairach	Improvise > Reproduce	overt	hand	piano	concert pianists	2	4
M2: Berkowitz & Ansari (2008)	13	13	Talairach	Melodic Improvisation > Patterns	overt	hand	piano	undergrad pianists	2	2	1	Rhythmic Improvisation > Metronome
M3: Limb & Braun (2008)	6	36	MNI	Improvisation > Control	overt	hand	piano	jazz pianists	2/3	2
M4: de Manzano et al. (2012a)	18	8	MNI	Conj. (Improv. > Notes) + (Random > Notes)	overt	hand	piano	concert pianists	1	3
M5: de Manzano et al. (2012b)	15	2	MNI	Free > Notes	overt	hand	piano	concert pianists	S1	S2
M6: Villarreal et al. (2013)	12	4	MNI	Create > Repeat for the Higher creative group	overt	finger	1-key box	musicians	2	3	1	Same contrast for the Less creative group
M7: Donnay et al. (2014)	11	20	MNI	Scale-Improv > Scale-Control	overt	hand	piano	jazz pianists	2	3	1	Jazz-Improv > Jazz-Control
M8: McPherson et al. (2016)	12	7	MNI	Ambiguous Improv. > Ambiguous Scale	overt	hand	piano	jazz pianists	1	3	2	Negative Improv. > Negative Scale; Positive Improv. > Positive Scale
M9: Dhakal et al. (2019)	24	5	MNI	Improvisation > Prelearned	ov/cov	voice		jazz musicians	2	2
M10: de Aquino et al. (2019)	19	19	MNI	Improvise > Repeat in Musicians	overt	finger	pad	mus. and non-mus	3		1	Same contrast for the Non-musicians
MOVEMENT/DANCE		16
MOV1: Chauvigné et al. (2018)	18	16	Talairach	Improvised > Non-improvised	overt	hand		dancers	3	4
WRITING		48
W1: Shah et al. (2013)	28	6	MNI	Creative writing > Copying	overt	hand	pen/paper	no specialization	3	3
W2: Liu et al. (2015)	27	42	MNI	GenNewPoem > RecMemPoem	overt	hand	keyboard	poets and novices	S3	1
DRAWING		92
D1: Ellamil et al. (2012)	15	16	MNI	Generate > Evaluate	overt	hand	tablet	undergrad art majors	1	3
D2: Saggar et al. (2015)	30	33	MNI	Word-drawing > Zigzag-drawing	overt	hand	tablet	no specialization	1	2a
D3: Park et al. (2015)	48	12	MNI	Create > Trace	overt	hand	pencil/paper	no specialization	1	2
D4: Hahm et al. (2017)	25	31	Talairach	Creative > Control	covert			no specialization	2	2
	408	318
ALTERNATE USES TASK (AUT)	449	103
AU1: Fink et al. (2009)	21	1	MNI	Alternate Uses > Object Characteristics	overt	voice		no specialization	1	4b
AU2: Fink et al. (2010)	31	1	MNI	Alternate Uses > Object Characteristics	overt	voice		no specialization	1	2
AU3: Abraham et al. (2012)	19	15	Talairach	Divergent-high > Divergent-low	covert	subvocal	button	no specialization	2	3
AU4: Vartanian et al. (2014)	13	3	MNI	Uses > Recalling (Normal sleep)	covert	subvocal	button	no specialization	1		1	Uses > Recalling (Sleep deprivation)
AU5: Mayseless et al. (2015)	25	2	Talairach	Alternate Uses > Object Characteristics	covert	subvocal	button	no specialization	1
AU6: Fink et al. (2015): TG1	24	2	MNI	Alternate Uses task > Instances task	overt	voice		no specialization	2	3
AU7: Fink et al. (2015): TG2	29	2	MNI	Alternate Uses task > Instances task	overt	voice		no specialization	2	3
AU8: Sun et al. (2016)	28	1	MNI	Alternate Uses > Object Characteristics	covert	subvocal	button	no specialization	3	3
AU9: Heinonen et al. (2016)	16	3	MNI	Idea generation (AUT) > Presentation	covert	subvocal	button	no specialization	1	2a
AU10: Benedek et al. (2018)	42	6	MNI	Create Original > Recall Common (task-based anal.)	overt	voice		no specialization	S1		1	Create Original > Recall Original (response-based analysis)
AU11: Vartanian et al. (2018)	44	14	MNI	Generating uses > Recalling characteristics	covert	subvocal	button	no specialization	1
AU12: Abraham et al. (2018)	34	23	Talairach	Divergent-high > Divergent-low	covert	subvocal	button	no specialization	4	2
AU13: Ivancovsky et al. (2018)	36	1	Talairach	Gen.of original ideas > Gen. of characteristics	ov/cov	voice	button	no specialization	2
AU14: Madore et al. (2019)	32	23	MNI	AUT > Object Assoc. following Control induction	covert	subvocal	button	no specialization	3	2a	1	AUT > Object Assoc. following Specific induction
AU15: Abdul Hamid et al. (2019)	26	5	MNI	Alternate Uses task > Basic Uses task	covert	subvocal	?	no specialization	2b		1	Unusual Uses task > Basic Uses task
AU16: Sun et al. (2019)	29	1	MNI	Alternate Uses > Object Characteristics	covert	subvocal	button	no specialization	1	1
